# A comparison of commercially available *Saccharomyces* mead yeasts

**DOI:** 10.64898/2026.02.27.708468

**Authors:** Bálint Németh, Zoltán Kállai, Aizhan Toxeitova, Gergő Horváth, Zsuzsa Antunovics, Andrea Harmath, University of Debrecen Biotechnology BSc class of 2026, Matthias Sipiczki, István Pócsi, Walter P. Pfliegler

**Affiliations:** Department of Molecular Biotechnology and Microbiology, Faculty of Science and Technology, University of Debrecen, Egyetem tér 1., H4032 Debrecen, Hungary; Doctoral School of Nutrition and Food Sciences, University of Debrecen, Egyetem tér 1. / Böszörményi út 138., Debrecen, H4032, Hungary; Institute of Horticulture, University of Debrecen, Debrecen, Böszörményi út 138., Debrecen, H4032, Hungary; Department of Genetics and Applied Microbiology, University of Debrecen, Egyetem tér 1., Debrecen, H4032, Hungary; Department of Medical Microbiology, Faculty of Medicine, University of Debrecen, Egyetem tér 1., Debrecen, H4032, Hungary; Doctoral School of Pharmaceutical Sciences, University of Debrecen, Nagyerdei krt. 98., Debrecen, H-4032, Hungary; Faculty of Science and Technology, University of Debrecen, Egyetem tér 1., Debrecen, H4032, Hungary; HUN-REN-UD Fungal Stress Biology Research Group, HUN-REN Hungarian Research Network, Debrecen, Hungary

**Author notes:** these authors contributed equally (Bálint Németh, Zoltán Kállai). list of group authors: Nikoletta Benyovszky, Domonkos Boldogh, Bence Boros, Janka Boros, Krisztián Boros, Liliána Dancsi, Máté Fejes, Lili Nóra Herédi, Anna Ágnes Kertész, Zsanett Madarász, Zsanett Mária Nagy, Hanna Barbara Pércsi, Petra Sárkány.

**Keywords:** Honey wine, mead, yeast, volatile compounds, commercial strains

## Abstract

We present a comparative analysis of 13 yeasts available for mead (honey wine) fermentation, a source of *Saccharomyces cerevisiae* diversity *t*hat has not yet been analyzed in detail. Using genomic, phenotyping, and analytic methods, we show that currently available mead yeasts belong to various clades of the species, most commonly to the Commercial Wine clade (5 of 13 samples). Mead yeasts in this group displayed genome structure variations and occasional loss of killer activity, despite being closely related. Historic European and traditional African mead isolates with sequenced genomes were found not to be closely related to any contemporary mead yeast product. The 13 yeasts tested here displayed high variability in oenological characteristics and in aroma production. Maximum ethanol tolerance ranged from 15 to 22% v/v, however, the most tolerant strain produced lower ethanol levels and retained high fructose content in experimental meads. The most abundant aroma components produced in meads were ethyl acetate, ethyl caprylate, isoamyl alcohol, and ethyl caprate, with similar aroma profiles in members of the Commercial Wine clade, and pronounced differences among other yeasts. Our results contribute to the knowledge of *Saccharomyces* yeasts in various fermentation environments, adding mead to the list of alcoholic beverages with a known diversity of starter cultures. Our results may aid strain selection for honey wine fermentations and inspire strain improvement.
