## Supplementary Table TS1 for "A comparison of commercially available *Saccharomyces* mead yeasts"

### Sheet: data
Mead Yeast	Mead sample (A, B, and C are individual fermentations)	Density [g/cm³]	Ethanol [%vol]	Extract [g/L]	Glucose [g/L]	Fructose [g/L]	Glycerol [g/L]	pH []	Titratable Acidity (pH=7.0) [g/L [T]]	Titratable Acidity (pH=8.2) [g/L [T]]	Tartaric Acid [g/L]	Volatile Acids [g/L [A]]	Total Poly-phenols [g/L]	Timestamp	Measurement status	Last Water Reference	Last Ethanol Reference
UDeb-MY0001	MY0001_A	0.9933	13.99	34.1	5.9	1.9	8	3.37	2.91	3.98	1	0.67	0.19	2024. 06. 03. 11:57:57 +02:00	Valid	2024. 06. 03. 11:00:02 +02:00	2024. 04. 09. 10:58:23 +02:00
UDeb-MY0001	MY0001_B	0.994	14.07	36.2	5.8	2.1	7.9	3.33	2.51	3.62	0.66	0.62	0	2024. 06. 03. 10:30:22 +02:00	Valid	2024. 06. 03. 9:38:20 +02:00	2024. 04. 09. 10:58:23 +02:00
UDeb-MY0001	MY0001_C	0.9942	14.13	36.8	6	2.3	8.1	3.32	2.36	3.47	0.65	0.61	0	2024. 06. 03. 10:32:55 +02:00	Valid	2024. 06. 03. 9:38:20 +02:00	2024. 04. 09. 10:58:23 +02:00
UDeb-MY0002	MY0002_A	0.9956	14.3	41.1	7.8	2.5	8.3	3.34	1.69	3.11	0.74	0.49	0	2024. 06. 03. 10:35:27 +02:00	Valid	2024. 06. 03. 9:38:20 +02:00	2024. 04. 09. 10:58:23 +02:00
UDeb-MY0002	MY0002_B	0.9956	13.84	39.7	6.8	2.1	8	3.32	1.87	3.15	0.7	0.46	0	2024. 06. 03. 10:38:00 +02:00	Valid	2024. 06. 03. 9:38:20 +02:00	2024. 04. 09. 10:58:23 +02:00
UDeb-MY0002	MY0002_C	0.9945	14.1	37.7	6.2	2.1	8.1	3.32	1.78	3.01	0.67	0.44	0	2024. 06. 03. 10:40:33 +02:00	Valid	2024. 06. 03. 9:38:20 +02:00	2024. 04. 09. 10:58:23 +02:00
UDeb-MY0003	MY0003_A	0.9961	13.84	41	7.8	2.2	8.2	3.31	1.6	2.95	0.83	0.31	0	2024. 06. 03. 10:43:05 +02:00	Valid	2024. 06. 03. 9:38:20 +02:00	2024. 04. 09. 10:58:23 +02:00
UDeb-MY0003	MY0003_B	0.996	13.84	40.8	7.7	2.3	8.1	3.29	1.64	2.91	0.76	0.32	0	2024. 06. 03. 10:45:38 +02:00	Valid	2024. 06. 03. 9:38:20 +02:00	2024. 04. 09. 10:58:23 +02:00
UDeb-MY0003	MY0003_C	0.9957	14.02	40.6	7.7	2.5	8.4	3.3	1.61	2.97	0.72	0.31	0	2024. 06. 03. 10:48:09 +02:00	Valid	2024. 06. 03. 9:38:20 +02:00	2024. 04. 09. 10:58:23 +02:00
UDeb-MY0004	MY0004_A	1.0046	12.94	60.5	9.2	21.2	8.1	3.21	1.78	3.07	1.1	0.15	0	2024. 06. 03. 10:50:42 +02:00	Valid	2024. 06. 03. 9:38:20 +02:00	2024. 04. 09. 10:58:23 +02:00
UDeb-MY0004	MY0004_B	0.9994	13.57	48.8	8.8	10.7	8.5	3.21	1.81	3.24	0.92	0.31	0	2024. 06. 03. 10:53:14 +02:00	Valid	2024. 06. 03. 9:38:20 +02:00	2024. 04. 09. 10:58:23 +02:00
UDeb-MY0004	MY0004_C	1.0164	11.31	86.3	12.1	41	8.5	3.13	1.99	3.05	1.47	0.07	0	2024. 06. 03. 10:55:47 +02:00	Valid	2024. 06. 03. 9:38:20 +02:00	2024. 04. 09. 10:58:23 +02:00
UDeb-MY0005	MY0005_A	0.9944	13.95	37	8.6	1.7	8.4	3.45	2.32	3.72	1.09	0.48	0.34	2024. 06. 03. 11:02:42 +02:00	Valid	2024. 06. 03. 11:00:02 +02:00	2024. 04. 09. 10:58:23 +02:00
UDeb-MY0005	MY0005_B	0.9947	13.97	37.6	8.5	1.9	8.5	3.43	2.33	3.67	1.13	0.42	0.38	2024. 06. 03. 11:05:15 +02:00	Valid	2024. 06. 03. 11:00:02 +02:00	2024. 04. 09. 10:58:23 +02:00
UDeb-MY0005	MY0005_C	0.9947	13.89	37.6	8.4	2.1	8.7	3.45	2.23	3.66	1.21	0.4	0.29	2024. 06. 03. 11:07:47 +02:00	Valid	2024. 06. 03. 11:00:02 +02:00	2024. 04. 09. 10:58:23 +02:00
UDeb-MY0006	MY0006_A	0.996	13.58	40.1	8.8	1.9	8.7	3.36	2.6	4.08	1.04	0.43	0.66	2024. 06. 03. 11:10:18 +02:00	Valid	2024. 06. 03. 11:00:02 +02:00	2024. 04. 09. 10:58:23 +02:00
UDeb-MY0006	MY0006_B	0.9956	13.61	39.1	8.3	2.1	8.6	3.35	2.65	4.02	1.07	0.4	0.61	2024. 06. 03. 11:12:50 +02:00	Valid	2024. 06. 03. 11:00:02 +02:00	2024. 04. 09. 10:58:23 +02:00
UDeb-MY0006	MY0006_C	0.9934	13.94	34.2	5.2	3.4	8	3.36	2.79	3.75	0.91	0.44	0.36	2024. 06. 03. 11:15:22 +02:00	Valid	2024. 06. 03. 11:00:02 +02:00	2024. 04. 09. 10:58:23 +02:00
UDeb-MY0007	MY0007_A	0.9956	13.64	39.2	9.1	2.1	8.4	3.38	2.31	3.73	1.23	0.41	0.43	2024. 06. 03. 11:17:55 +02:00	Valid	2024. 06. 03. 11:00:02 +02:00	2024. 04. 09. 10:58:23 +02:00
UDeb-MY0007	MY0007_B	0.9955	13.65	39	9.3	2	8	3.37	2.32	3.74	1.19	0.37	0.41	2024. 06. 03. 11:20:27 +02:00	Valid	2024. 06. 03. 11:00:02 +02:00	2024. 04. 09. 10:58:23 +02:00
UDeb-MY0007	MY0007_C	0.9954	13.67	38.7	9	2.1	8.2	3.38	2.3	3.79	1.17	0.37	0.42	2024. 06. 03. 11:23:00 +02:00	Valid	2024. 06. 03. 11:00:02 +02:00	2024. 04. 09. 10:58:23 +02:00
UDeb-MY0008	MY0008_A	1.0011	12.85	51	6.7	18.7	8.8	3.36	2.65	3.38	1.24	0.35	0.14	2024. 06. 03. 12:00:29 +02:00	Valid	2024. 06. 03. 11:00:02 +02:00	2024. 04. 09. 10:58:23 +02:00
UDeb-MY0008	MY0008_B	1.0048	12.44	59.6	6.2	27.1	8.7	3.36	2.81	3.26	1.18	0.41	0.07	2024. 06. 03. 12:03:01 +02:00	Valid	2024. 06. 03. 11:00:02 +02:00	2024. 04. 09. 10:58:23 +02:00
UDeb-MY0008	MY0008_C	1.0146	11.05	80.9	10.9	42.1	9.2	3.34	3.04	3.32	1.3	0.38	0	2024. 06. 03. 12:09:48 +02:00	Valid	2024. 06. 03. 11:00:02 +02:00	2024. 04. 09. 10:58:23 +02:00
UDeb-MY0009	MY0009_A	0.993	14	33.5	5.4	2.5	8.3	3.39	2.57	3.57	0.89	0.54	0.14	2024. 06. 03. 12:16:36 +02:00	Valid	2024. 06. 03. 11:00:02 +02:00	2024. 04. 09. 10:58:23 +02:00
UDeb-MY0009	MY0009_B	0.9939	14.06	35.9	6	2.4	8.1	3.37	2.68	3.71	0.9	0.52	0.33	2024. 06. 03. 12:23:23 +02:00	Valid	2024. 06. 03. 11:00:02 +02:00	2024. 04. 09. 10:58:23 +02:00
UDeb-MY0009	MY0009_C	0.9928	14.01	32.9	5	2.9	7.9	3.37	2.52	3.5	0.82	0.48	0.26	2024. 06. 03. 12:30:13 +02:00	Valid	2024. 06. 03. 11:00:02 +02:00	2024. 04. 09. 10:58:23 +02:00
UDeb-MY0010	MY0010_A	0.9953	13.78	38.8	8.4	1.8	8.3	3.35	2.38	3.75	1.12	0.39	0.36	2024. 06. 03. 12:37:06 +02:00	Valid	2024. 06. 03. 11:00:02 +02:00	2024. 04. 09. 10:58:23 +02:00
UDeb-MY0010	MY0010_B	0.9938	13.87	35.1	6.9	2.1	8	3.34	2.42	3.54	0.99	0.36	0.26	2024. 06. 03. 12:44:00 +02:00	Valid	2024. 06. 03. 11:00:02 +02:00	2024. 04. 09. 10:58:23 +02:00
UDeb-MY0010	MY0010_C	0.994	13.85	35.5	7.2	2	8	3.34	2.28	3.48	0.99	0.36	0.31	2024. 06. 03. 12:50:54 +02:00	Valid	2024. 06. 03. 11:00:02 +02:00	2024. 04. 09. 10:58:23 +02:00
UDeb-MY0011	MY0011_A	0.9939	13.77	35.1	6.7	1.9	8	3.35	2.41	3.57	1.03	0.4	0.27	2024. 06. 03. 12:57:50 +02:00	Valid	2024. 06. 03. 11:00:02 +02:00	2024. 04. 09. 10:58:23 +02:00
UDeb-MY0011	MY0011_B	0.9931	14.03	33.9	6.9	2.1	7.9	3.44	2.51	3.57	1.29	0.45	0.1	2024. 06. 03. 13:45:37 +02:00	Valid	2024. 06. 03. 13:24:10 +02:00	2024. 04. 09. 10:58:23 +02:00
UDeb-MY0011	MY0011_C	0.9938	13.87	35.2	7.1	2.2	7.6	3.36	2.31	3.52	0.99	0.45	0.26	2024. 06. 03. 13:12:07 +02:00	Valid	2024. 06. 03. 11:00:02 +02:00	2024. 04. 09. 10:58:23 +02:00
UDeb-MY0012	MY0012_A	0.9948	13.85	37.6	7.6	2	8.2	3.35	2.66	3.99	1.07	0.72	0.29	2024. 06. 03. 13:19:23 +02:00	Valid	2024. 06. 03. 11:00:02 +02:00	2024. 04. 09. 10:58:23 +02:00
UDeb-MY0012	MY0012_B	0.9926	13.98	32.3	6.1	2.1	8	3.46	2.88	3.94	1.19	0.6	0.09	2024. 06. 03. 13:27:12 +02:00	Valid	2024. 06. 03. 13:24:10 +02:00	2024. 04. 09. 10:58:23 +02:00
UDeb-MY0012	MY0012_C	0.9943	13.99	36.7	8.1	1.7	8	3.44	2.87	4.16	1.26	0.75	0.11	2024. 06. 03. 13:30:10 +02:00	Valid	2024. 06. 03. 13:24:10 +02:00	2024. 04. 09. 10:58:23 +02:00
UDeb-MY0013	MY0013_A	0.9953	13.4	37.6	7.1	3.9	8.4	3.43	3.04	4.08	1.26	0.65	0.14	2024. 06. 03. 13:33:06 +02:00	Valid	2024. 06. 03. 13:24:10 +02:00	2024. 04. 09. 10:58:23 +02:00
UDeb-MY0013	MY0013_B	0.9949	13.56	37.1	7.1	3.3	8.2	3.42	3.15	4.19	1.27	0.66	0.16	2024. 06. 03. 13:36:06 +02:00	Valid	2024. 06. 03. 13:24:10 +02:00	2024. 04. 09. 10:58:23 +02:00
UDeb-MY0013	MY0013_C	0.9954	13.59	38.4	7.7	3	8.3	3.4	3.1	4.31	1.24	0.68	0.2	2024. 06. 03. 13:39:14 +02:00	Valid	2024. 06. 03. 13:24:10 +02:00	2024. 04. 09. 10:58:23 +02:00

### Sheet: statistics
Density			Ethanol			Extract			Glucose			Fructose			Glycerol			pH			Titratable Acidity (pH=7,0)			Titratable Acidity (pH=8,2)			Tartaric Acid			Volatile Acids			Total Polyphenols
p-value, ANOVA			p-value, ANOVA			p-value, ANOVA			p-value, ANOVA			p-value, Kruskal-Wallis			p-value, ANOVA			p-value, ANOVA			p-value, ANOVA			p-value, ANOVA			p-value, ANOVA			p-value, ANOVA			p-value, ANOVA
3.29017e-05			8.8851e-05			2.62595e-05			0.00366548			0.003393			0.000140947			2.29617e-09			1.83964e-13			3.13793e-12			5.28539e-06			7.1857e-12			1.1704e-08
	p-value for comparison			p-value for comparison			p-value for comparison			p-value for comparison			p-value for comparison		p-value for comparison				p-value for comparison			p-value for comparison			p-value for comparison			p-value for comparison			p-value for comparison			p-value for comparison
MY0001-MY0002	0.005456		MY0001-MY0003	0.01978		MY0001-MY0002	0.003125		MY0001-MY0003	0.002093		MY0001-MY0002	0.0468		MY0002-MY0013	0.04694		MY0001-MY0002	1.976e-06		MY0001-MY0002	7.16e-07		MY0001-MY0002	2.978e-07		MY0001-MY0005	0.01822		MY0001-MY0002	5.422e-05		MY0001-MY0002	3.432e-07
MY0001-MY0003	0.0009868		MY0001-MY0005	0.0151		MY0001-MY0003	0.0006145		MY0001-MY0005	0.006723		MY0001-MY0005	0.02171		MY0003-MY0004	0.002528		MY0001-MY0003	2.529e-07		MY0001-MY0003	5.94e-06		MY0001-MY0003	0.002364		MY0001-MY0008	0.003393		MY0001-MY0003	2.154e-07		MY0001-MY0003	0.03234
MY0001-MY0005	0.00177		MY0001-MY0006	0.03429		MY0001-MY0005	0.001244		MY0001-MY0008	0.08884		MY0001-MY0006	0.003036		MY0004-MY0003	0.002528		MY0001-MY0004	2.81e-06		MY0001-MY0004	2.449e-08		MY0001-MY0005	0.0001898		MY0001-MY0009	0.01822		MY0001-MY0004	0.0009161		MY0001-MY0010	0.0008973
MY0001-MY0006	0.001889		MY0001-MY0008	0.01348		MY0001-MY0006	0.001156		MY0001-MY0013	0.08237		MY0001-MY0010	0.001997		MY0004-MY0005	0.0005453		MY0001-MY0005	1.179e-05		MY0001-MY0005	5.483e-06		MY0001-MY0006	4.834e-08		MY0003-MY0004	0.03196		MY0001-MY0005	3.794e-10		MY0001-MY0011	3.37e-05
MY0001-MY0007	0.0066		MY0001-MY0009	0.04435		MY0001-MY0007	0.002992		MY0003-MY0001	0.002093		MY0001-MY0011	0.01397		MY0004-MY0006	0.001519		MY0001-MY0006	5.585e-09		MY0001-MY0006	4.632e-08		MY0001-MY0007	1.536e-09		MY0003-MY0007	0.02143		MY0001-MY0006	2.961e-11		MY0001-MY0012	0.002572
MY0001-MY0008	0.00681		MY0001-MY0010	0.03504		MY0001-MY0008	0.006524		MY0003-MY0011	0.02267		MY0001-MY0012	0.003616		MY0004-MY0007	0.04694		MY0001-MY0007	5.585e-09		MY0001-MY0007	1.469e-10		MY0001-MY0010	0.0002258		MY0004-MY0003	0.03196		MY0001-MY0007	9.412e-11		MY0002-MY0001	3.432e-07
MY0001-MY0009	0.01315		MY0001-MY0013	0.04725		MY0001-MY0009	0.01135		MY0005-MY0001	0.006723		MY0001-MY0013	0.0179		MY0004-MY0008	0.004195		MY0001-MY0008	5.123e-05		MY0001-MY0010	0.009523		MY0001-MY0011	3.692e-05		MY0004-MY0005	0.002621		MY0001-MY0008	4.31e-06		MY0002-MY0003	0.003804
MY0001-MY0010	0.003718		MY0002-MY0004	0.005737		MY0001-MY0010	0.002624		MY0005-MY0011	0.06538		MY0002-MY0001	0.0468		MY0004-MY0009	0.01844		MY0001-MY0009	0.001034		MY0001-MY0011	0.006334		MY0001-MY0012	0.002577		MY0004-MY0008	0.0004619		MY0001-MY0010	2.852e-05		MY0002-MY0004	4.404e-06
MY0001-MY0011	0.008767		MY0003-MY0001	0.01978		MY0001-MY0011	0.005185		MY0008-MY0001	0.08884		MY0002-MY0004	0.03603		MY0004-MY0011	0.01135		MY0001-MY0010	5.479e-10		MY0001-MY0012	0.001823		MY0001-MY0013	0.00661		MY0004-MY0009	0.002621		MY0001-MY0011	0.0007364		MY0002-MY0005	3.432e-06
MY0001-MY0012	0.00297		MY0003-MY0004	0.0006142		MY0001-MY0012	0.001743		MY0011-MY0003	0.02267		MY0003-MY0006	0.0468		MY0004-MY0012	0.002528		MY0001-MY0011	2.529e-07		MY0001-MY0013	0.0005161		MY0002-MY0001	2.978e-07		MY0005-MY0001	0.01822		MY0001-MY0012	0.001761		MY0002-MY0006	0.0001614
MY0001-MY0013	0.001411		MY0004-MY0002	0.005737		MY0001-MY0013	0.0008126		MY0011-MY0005	0.06538		MY0003-MY0010	0.03446		MY0004-MY0013	4.27e-05		MY0001-MY0012	8.206e-06		MY0002-MY0001	7.16e-07		MY0002-MY0003	0.04318		MY0005-MY0004	0.002621		MY0001-MY0013	2.852e-05		MY0002-MY0007	0.0001841
MY0002-MY0001	0.005456		MY0004-MY0003	0.0006142		MY0002-MY0001	0.003125		MY0013-MY0001	0.08237		MY0004-MY0002	0.03603		MY0005-MY0004	0.0005453		MY0001-MY0013	1.303e-07		MY0002-MY0007	0.01424		MY0002-MY0004	4.021e-05		MY0005-MY0006	0.01424		MY0002-MY0001	5.422e-05		MY0002-MY0008	3.432e-07
MY0002-MY0004	0.005286		MY0004-MY0005	0.0004608		MY0002-MY0004	0.005653					MY0004-MY0005	0.01622		MY0006-MY0004	0.001519		MY0002-MY0001	1.976e-06		MY0002-MY0008	1.186e-07		MY0002-MY0008	1.491e-07		MY0005-MY0007	0.001701		MY0002-MY0005	0.0005919		MY0002-MY0009	3.432e-07
MY0003-MY0001	0.0009868		MY0004-MY0006	0.001118		MY0003-MY0001	0.0006145					MY0004-MY0006	0.002122		MY0007-MY0004	0.04694		MY0002-MY0010	0.02788		MY0002-MY0009	3.868e-09		MY0002-MY0009	6.016e-09		MY0005-MY0010	0.02953		MY0002-MY0006	1.509e-05		MY0002-MY0012	0.04611
MY0003-MY0004	0.0009555		MY0004-MY0007	0.02163		MY0003-MY0004	0.001123					MY0004-MY0010	0.001379		MY0008-MY0004	0.004195		MY0003-MY0001	2.529e-07		MY0002-MY0010	0.02885		MY0002-MY0012	0.03996		MY0005-MY0011	0.007946		MY0002-MY0007	8.345e-05		MY0002-MY0013	0.001024
MY0004-MY0002	0.005286		MY0004-MY0008	0.0004087		MY0004-MY0002	0.005653					MY0004-MY0011	0.01027		MY0009-MY0004	0.01844		MY0004-MY0001	2.81e-06		MY0002-MY0011	0.04218		MY0002-MY0013	0.01656		MY0006-MY0005	0.01424		MY0003-MY0001	2.154e-07		MY0003-MY0001	0.03234
MY0004-MY0003	0.0009555		MY0004-MY0009	0.001489		MY0004-MY0003	0.001123					MY0004-MY0012	0.002542		MY0010-MY0013	0.01135		MY0004-MY0010	0.01967		MY0003-MY0001	5.94e-06		MY0003-MY0001	0.002364		MY0006-MY0008	0.002621		MY0003-MY0006	0.005182		MY0003-MY0002	0.003804
MY0004-MY0005	0.001714		MY0004-MY0010	0.001145		MY0004-MY0005	0.002268					MY0004-MY0013	0.01328		MY0011-MY0004	0.01135		MY0005-MY0001	1.179e-05		MY0003-MY0007	0.001541		MY0003-MY0002	0.04318		MY0006-MY0009	0.01424		MY0003-MY0007	0.02734		MY0003-MY0008	0.03234
MY0004-MY0006	0.00183		MY0004-MY0011	0.008519		MY0004-MY0006	0.002108					MY0005-MY0001	0.02171		MY0012-MY0004	0.002528		MY0005-MY0010	0.004617		MY0003-MY0008	9.015e-07		MY0003-MY0006	0.006073		MY0007-MY0003	0.02143		MY0003-MY0009	0.001139		MY0003-MY0009	0.03234
MY0004-MY0007	0.006396		MY0004-MY0012	0.002397		MY0004-MY0007	0.005414					MY0005-MY0004	0.01622		MY0013-MY0002	0.04694		MY0006-MY0001	5.585e-09		MY0003-MY0009	2.449e-08		MY0003-MY0007	8.709e-05		MY0007-MY0005	0.001701		MY0003-MY0012	0.0406		MY0004-MY0002	4.404e-06
MY0004-MY0008	0.0066		MY0004-MY0013	0.001599		MY0004-MY0008	0.01167					MY0006-MY0001	0.003036		MY0013-MY0004	4.27e-05		MY0006-MY0008	0.01967		MY0004-MY0001	2.449e-08		MY0003-MY0008	0.001083		MY0007-MY0008	0.000299		MY0004-MY0001	0.0009161		MY0004-MY0010	0.01369
MY0004-MY0009	0.01275		MY0005-MY0001	0.0151		MY0004-MY0009	0.02007					MY0006-MY0003	0.0468		MY0013-MY0010	0.01135		MY0006-MY0009	0.001034		MY0004-MY0008	4.725e-09		MY0003-MY0009	2.412e-05		MY0007-MY0009	0.001701		MY0004-MY0005	3.531e-05		MY0004-MY0011	0.000529
MY0004-MY0010	0.003602		MY0005-MY0004	0.0004608		MY0004-MY0010	0.004756					MY0006-MY0004	0.002122					MY0007-MY0001	5.585e-09		MY0004-MY0009	2.101e-10		MY0004-MY0002	4.021e-05		MY0008-MY0001	0.003393		MY0004-MY0006	1.038e-06		MY0004-MY0012	0.03644
MY0004-MY0011	0.008498		MY0006-MY0001	0.03429		MY0004-MY0011	0.009314					MY0006-MY0007	0.01397					MY0007-MY0008	0.01967		MY0004-MY0010	0.0006645		MY0004-MY0005	0.03157		MY0008-MY0004	0.0004619		MY0004-MY0007	5.3e-06		MY0005-MY0002	3.432e-06
MY0004-MY0012	0.002877		MY0006-MY0004	0.001118		MY0004-MY0012	0.003171					MY0007-MY0006	0.01397					MY0007-MY0009	0.001034		MY0004-MY0011	0.001012		MY0004-MY0006	5.337e-06		MY0008-MY0006	0.002621		MY0005-MY0001	3.794e-10		MY0005-MY0010	0.01064
MY0004-MY0013	0.001367		MY0007-MY0004	0.02163		MY0004-MY0013	0.001484					MY0007-MY0010	0.00975					MY0008-MY0001	5.123e-05		MY0004-MY0012	0.003554		MY0004-MY0007	1.1e-07		MY0008-MY0007	0.000299		MY0005-MY0002	0.0005919		MY0005-MY0011	0.0004061
MY0005-MY0001	0.00177		MY0008-MY0001	0.01348		MY0005-MY0001	0.001244					MY0007-MY0012	0.01622					MY0008-MY0006	0.01967		MY0004-MY0013	0.01213		MY0004-MY0009	0.02693		MY0008-MY0010	0.005665		MY0005-MY0004	3.531e-05		MY0005-MY0012	0.02867
MY0005-MY0004	0.001714		MY0008-MY0004	0.0004087		MY0005-MY0004	0.002268					MY0010-MY0001	0.001997					MY0008-MY0007	0.01967		MY0005-MY0001	5.483e-06		MY0004-MY0010	0.03696		MY0008-MY0011	0.00143		MY0005-MY0008	0.007928		MY0006-MY0002	0.0001614
MY0006-MY0001	0.001889		MY0009-MY0001	0.04435		MY0006-MY0001	0.001156					MY0010-MY0003	0.03446					MY0008-MY0010	0.001034		MY0005-MY0007	0.001676		MY0004-MY0011	0.00661		MY0008-MY0013	0.01546		MY0005-MY0009	5.716e-07		MY0006-MY0011	0.01988
MY0006-MY0004	0.00183		MY0009-MY0004	0.001489		MY0006-MY0004	0.002108					MY0010-MY0004	0.001379					MY0009-MY0001	0.001034		MY0005-MY0008	8.347e-07		MY0005-MY0001	0.0001898		MY0009-MY0001	0.01822		MY0005-MY0010	0.001139		MY0007-MY0002	0.0001841
MY0007-MY0001	0.0066		MY0010-MY0001	0.03504		MY0007-MY0001	0.002992					MY0010-MY0007	0.00975					MY0009-MY0006	0.001034		MY0005-MY0009	2.283e-08		MY0005-MY0004	0.03157		MY0009-MY0004	0.002621		MY0005-MY0011	4.374e-05		MY0007-MY0011	0.02248
MY0007-MY0004	0.006396		MY0010-MY0004	0.001145		MY0007-MY0004	0.005414					MY0011-MY0001	0.01397					MY0009-MY0007	0.001034		MY0006-MY0001	4.632e-08		MY0005-MY0007	0.001083		MY0009-MY0006	0.01424		MY0005-MY0012	1.864e-05		MY0008-MY0002	3.432e-07
MY0008-MY0001	0.00681		MY0011-MY0004	0.008519		MY0008-MY0001	0.006524					MY0011-MY0004	0.01027					MY0009-MY0010	5.123e-05		MY0006-MY0008	8.678e-09		MY0005-MY0008	8.709e-05		MY0009-MY0007	0.001701		MY0005-MY0013	0.001139		MY0008-MY0003	0.03234
MY0008-MY0004	0.0066		MY0012-MY0004	0.002397		MY0008-MY0004	0.01167					MY0012-MY0001	0.003616					MY0009-MY0013	0.03922		MY0006-MY0009	3.628e-10		MY0005-MY0009	2.167e-06		MY0009-MY0010	0.02953		MY0006-MY0001	2.961e-11		MY0008-MY0010	0.0008973
MY0009-MY0001	0.01315		MY0013-MY0001	0.04725		MY0009-MY0001	0.01135					MY0012-MY0004	0.002542					MY0010-MY0001	5.479e-10		MY0006-MY0010	0.001417		MY0006-MY0001	4.834e-08		MY0009-MY0011	0.007946		MY0006-MY0002	1.509e-05		MY0008-MY0011	3.37e-05
MY0009-MY0004	0.01275		MY0013-MY0004	0.001599		MY0009-MY0004	0.02007					MY0012-MY0007	0.01622					MY0010-MY0002	0.02788		MY0006-MY0011	0.002155		MY0006-MY0003	0.006073		MY0010-MY0005	0.02953		MY0006-MY0003	0.005182		MY0008-MY0012	0.002572
MY0010-MY0001	0.003718					MY0010-MY0001	0.002624					MY0013-MY0001	0.0179					MY0010-MY0004	0.01967		MY0006-MY0012	0.00746		MY0006-MY0004	5.337e-06		MY0010-MY0008	0.005665		MY0006-MY0004	1.038e-06		MY0009-MY0002	3.432e-07
MY0010-MY0004	0.003602					MY0010-MY0004	0.004756					MY0013-MY0004	0.01328					MY0010-MY0005	0.004617		MY0006-MY0013	0.02472		MY0006-MY0008	2.499e-08		MY0010-MY0009	0.02953		MY0006-MY0008	0.0001988		MY0009-MY0003	0.03234
MY0011-MY0001	0.008767					MY0011-MY0001	0.005185											MY0010-MY0008	0.001034		MY0007-MY0001	1.469e-10		MY0006-MY0009	1.177e-09		MY0011-MY0005	0.007946		MY0006-MY0009	2.278e-08		MY0009-MY0010	0.0008973
MY0011-MY0004	0.008498					MY0011-MY0004	0.009314											MY0010-MY0009	5.123e-05		MY0007-MY0002	0.01424		MY0006-MY0012	0.005578		MY0011-MY0008	0.00143		MY0006-MY0010	2.852e-05		MY0009-MY0011	3.37e-05
MY0012-MY0001	0.00297					MY0012-MY0001	0.001743											MY0010-MY0012	0.006675		MY0007-MY0003	0.001541		MY0006-MY0013	0.002168		MY0011-MY0009	0.007946		MY0006-MY0011	1.269e-06		MY0009-MY0012	0.002572
MY0012-MY0004	0.002877					MY0012-MY0004	0.003171											MY0011-MY0001	2.529e-07		MY0007-MY0005	0.001676		MY0007-MY0001	1.536e-09		MY0013-MY0008	0.01546		MY0006-MY0012	5.716e-07		MY0010-MY0001	0.0008973
MY0013-MY0001	0.001411					MY0013-MY0001	0.0008126											MY0012-MY0001	8.206e-06		MY0007-MY0008	3.744e-11		MY0007-MY0003	8.709e-05					MY0006-MY0013	2.852e-05		MY0010-MY0004	0.01369
MY0013-MY0004	0.001367					MY0013-MY0004	0.001484											MY0012-MY0010	0.006675		MY0007-MY0009	4.441e-12		MY0007-MY0004	1.1e-07					MY0007-MY0001	9.412e-11		MY0010-MY0005	0.01064
																		MY0013-MY0001	1.303e-07		MY0007-MY0010	1.052e-06		MY0007-MY0005	0.001083					MY0007-MY0002	8.345e-05		MY0010-MY0008	0.0008973
																		MY0013-MY0009	0.03922		MY0007-MY0011	1.55e-06		MY0007-MY0008	8.468e-10					MY0007-MY0003	0.02734		MY0010-MY0009	0.0008973
																					MY0007-MY0012	5.062e-06		MY0007-MY0009	5.537e-11					MY0007-MY0004	5.3e-06		MY0011-MY0001	3.37e-05
																					MY0007-MY0013	1.699e-05		MY0007-MY0010	0.0009097					MY0007-MY0008	0.001139		MY0011-MY0004	0.000529
																					MY0008-MY0002	1.186e-07		MY0007-MY0011	0.005578					MY0007-MY0009	1.004e-07		MY0011-MY0005	0.0004061
																					MY0008-MY0003	9.015e-07		MY0007-MY0012	7.99e-05					MY0007-MY0010	0.0001599		MY0011-MY0006	0.01988
																					MY0008-MY0004	4.725e-09		MY0007-MY0013	3.113e-05					MY0007-MY0011	6.523e-06		MY0011-MY0007	0.02248
																					MY0008-MY0005	8.347e-07		MY0008-MY0002	1.491e-07					MY0007-MY0012	2.857e-06		MY0011-MY0008	3.37e-05
																					MY0008-MY0006	8.678e-09		MY0008-MY0003	0.001083					MY0007-MY0013	0.0001599		MY0011-MY0009	3.37e-05
																					MY0008-MY0007	3.744e-11		MY0008-MY0005	8.709e-05					MY0008-MY0001	4.31e-06		MY0012-MY0001	0.002572
																					MY0008-MY0010	0.001303		MY0008-MY0006	2.499e-08					MY0008-MY0005	0.007928		MY0012-MY0002	0.04611
																					MY0008-MY0011	0.0008555		MY0008-MY0007	8.468e-10					MY0008-MY0006	0.0001988		MY0012-MY0004	0.03644
																					MY0008-MY0012	0.000242		MY0008-MY0010	0.0001035					MY0008-MY0007	0.001139		MY0012-MY0005	0.02867
																					MY0008-MY0013	6.898e-05		MY0008-MY0011	1.719e-05					MY0008-MY0009	0.02734		MY0012-MY0008	0.002572
																					MY0009-MY0002	3.868e-09		MY0008-MY0012	0.001181					MY0009-MY0003	0.001139		MY0012-MY0009	0.002572
																					MY0009-MY0003	2.449e-08		MY0008-MY0013	0.003062					MY0009-MY0005	5.716e-07		MY0013-MY0002	0.001024
																					MY0009-MY0004	2.101e-10		MY0009-MY0002	6.016e-09					MY0009-MY0006	2.278e-08
																					MY0009-MY0005	2.283e-08		MY0009-MY0003	2.412e-05					MY0009-MY0007	1.004e-07
																					MY0009-MY0006	3.628e-10		MY0009-MY0004	0.02693					MY0009-MY0008	0.02734
																					MY0009-MY0007	4.441e-12		MY0009-MY0005	2.167e-06					MY0010-MY0001	2.852e-05
																					MY0009-MY0010	2.171e-05		MY0009-MY0006	1.177e-09					MY0010-MY0005	0.001139
																					MY0009-MY0011	1.444e-05		MY0009-MY0007	5.537e-11					MY0010-MY0006	2.852e-05
																					MY0009-MY0012	4.316e-06		MY0009-MY0010	2.55e-06					MY0010-MY0007	0.0001599
																					MY0009-MY0013	1.327e-06		MY0009-MY0011	4.755e-07					MY0011-MY0001	0.0007364
																					MY0010-MY0001	0.009523		MY0009-MY0012	2.626e-05					MY0011-MY0005	4.374e-05
																					MY0010-MY0002	0.02885		MY0009-MY0013	6.726e-05					MY0011-MY0006	1.269e-06
																					MY0010-MY0004	0.0006645		MY0010-MY0001	0.0002258					MY0011-MY0007	6.523e-06
																					MY0010-MY0006	0.001417		MY0010-MY0004	0.03696					MY0012-MY0001	0.001761
																					MY0010-MY0007	1.052e-06		MY0010-MY0007	0.0009097					MY0012-MY0003	0.0406
																					MY0010-MY0008	0.001303		MY0010-MY0008	0.0001035					MY0012-MY0005	1.864e-05
																					MY0010-MY0009	2.171e-05		MY0010-MY0009	2.55e-06					MY0012-MY0006	5.716e-07
																					MY0011-MY0001	0.006334		MY0011-MY0001	3.692e-05					MY0012-MY0007	2.857e-06
																					MY0011-MY0002	0.04218		MY0011-MY0004	0.00661					MY0013-MY0001	2.852e-05
																					MY0011-MY0004	0.001012		MY0011-MY0007	0.005578					MY0013-MY0005	0.001139
																					MY0011-MY0006	0.002155		MY0011-MY0008	1.719e-05					MY0013-MY0006	2.852e-05
																					MY0011-MY0007	1.55e-06		MY0011-MY0009	4.755e-07					MY0013-MY0007	0.0001599
																					MY0011-MY0008	0.0008555		MY0012-MY0001	0.002577
																					MY0011-MY0009	1.444e-05		MY0012-MY0002	0.03996
																					MY0012-MY0001	0.001823		MY0012-MY0006	0.005578
																					MY0012-MY0004	0.003554		MY0012-MY0007	7.99e-05
																					MY0012-MY0006	0.00746		MY0012-MY0008	0.001181
																					MY0012-MY0007	5.062e-06		MY0012-MY0009	2.626e-05
																					MY0012-MY0008	0.000242		MY0013-MY0001	0.00661
																					MY0012-MY0009	4.316e-06		MY0013-MY0002	0.01656
																					MY0013-MY0001	0.0005161		MY0013-MY0006	0.002168
																					MY0013-MY0004	0.01213		MY0013-MY0007	3.113e-05
																					MY0013-MY0006	0.02472		MY0013-MY0008	0.003062
																					MY0013-MY0007	1.699e-05		MY0013-MY0009	6.726e-05
																					MY0013-MY0008	6.898e-05
																					MY0013-MY0009	1.327e-06
